# Resolving plasmid-encoded carbapenem resistance dynamics and reservoirs in a hospital setting through nanopore sequencing

**DOI:** 10.1101/2025.08.20.671332

**Authors:** Ela Sauerborn, Rhys T. White, Anna-Lena Kalteis, Daniel Gygax, Ebenezer Foster-Nyarko, Nina Wantia, Friedemann Gebhardt, Lara Urban

## Abstract

The growing resistance of Enterobacterales to last-resort antibiotics such as carbapenems puts a significant burden on healthcare systems, also due to plasmids driving a rapid spread of carbapenem resistance. We here evaluate the use of long-read nanopore sequencing to investigate carbapenem resistance dynamics and the role of plasmid transfers and environmental reservoirs in the hospital setting. Over 13 months, routine clinical diagnostics identified recurring isolates of carbapenem-resistant *Citrobacter* species carrying *Klebsiella pneumoniae* carbapenemases (KPC) and/or OXA-48-like carbapenemases from patient screening and hospital drain samples. While routine diagnostic approaches provided limited insights into the carbapenem resistance dynamics, we show that near-complete *de novo* assembly of chromosomes and plasmids by long-read nanopore sequencing allowed for high-resolution strain identification, plasmid profiling, and antibiotic resistance gene detection. Notably, genomically nearly indistinguishable *Citrobacter freundii* of the high-risk sequence type ST91 genomes were recovered from screening samples collected in the same hospital room one year apart. We further provide evidence of a KPC-2 encoding IncN plasmid that is likely to have spread across bacterial species and between patient and drain isolates, which emphasizes the role of contaminated drains in the persistence and dissemination of resistances within the hospital environment. Overall, this study demonstrates the value of long-read nanopore sequencing for uncovering the complex dynamics of carbapenem resistance spread and persistence in the hospital setting, and its potential implications for Infection Prevention and Control.

**Impact statement:** This study demonstrates how long-read nanopore sequencing can resolve the complex dynamics of plasmid-mediated antimicrobial resistance in clinical and environmental samples within the hospital setting. By linking patient- and drain-derived isolates through near-complete *de novo* assemblies, we reveal hidden reservoirs and dynamics behind the persistence of cabapenem resistance over extended time periods. This work shows how long-read sequencing approaches can uncover resistance dynamics that are missed using standard diagnostic methods, with implications for infection control and surveillance.

**Data Summary:** The study sequences are available at the National Center for Biotechnology Information (NCBI) under BioProject accession number PRJNA1297122. The raw sequence read data is available at NCBI sequence read archive (SRA (https://www.ncbi.nlm.nih.gov/sra)) under accession numbers SRR34727947-59. The chromosomal assemblies of all ST91 strains are available at NCBI GenBank under the Biosample accession numbers SAMN50449475-80. All other supporting data are provided in the article and supplementary data files.
