## Supplementary data 1 for "Resolving plasmid-encoded carbapenem resistance dynamics and reservoirs in a hospital setting through nanopore sequencing"

### Sheet: C.freundii_ST91
Global ST91 genomes
Assembly	Country	Year	Source	Sample	BioProject	BioSample	SRA	Estimated depth	# contigs (>= 0 bp)	# contigs (>= 1kb)	Largest contig	Total length	GC (%)	N50
SRR12352169	United States	2019	Human	Peritoneal fluid	PRJNA288601	SAMN15677832	SRR12352169	91x	72	64	562859	5149453	51.67	156530
SRR26183252	Brazil	2017	Human	Urine	PRJNA882783	SAMN30951023	SRR26183252	46x	105	96	305266	5238163	51.85	151010
SRR32466521	Slovenia	2024	Human	Urine	PRJNA1225923	SAMN46910389	SRR32466521	108x	42	39	1257876	5035727	51.75	394228
ERR4920633	Bangladesh	2015	Human	-	PRJEB33565	SAMEA7472206	ERR4920633	57x	121	96	274573	5226310	51.6	110231
ERR13461414	Netherlands	2014	Human	Peri-anal	PRJEB78530	SAMEA115892042	ERR13461414	61x	87	75	650377	5271259	51.58	186883
ERR2238016	Ireland	-	-	-	PRJEB21277	SAMEA104458041	ERR2238016	125x	87	77	386918	5661273	51.46	250750
SRR9647622	United States	2018	Human	Sputum	PRJNA475751	SAMN12220308	SRR9647622	74x	39	36	947685	4915923	51.8	248742
SRR11949167	United Kingdom	2017	Environment	River	PRJNA605147	SAMN15148535	SRR11949167	85x	95	84	501736	5335803	51.72	148711
SRR15695768	Singapore	-	-	-	PRJNA757551	SAMN20966771	SRR15695768	36x	198	175	255721	5464156	52.06	64219
SRR17302436	United Kingdom	2015	Human	-	PRJNA788733	SAMN24019724	SRR17302436	99x	134	119	460583	5661078	52.04	127828
CFTMDU	Japan	2021	Environment	Sewage	PRJNA783753	SAMN23449392	-	236x	7	7	5093232	5822439	51.76	5093232
SRR29728235	Bulgaria	2014	Human	Urine	PRJNA1132711	SAMN42353858	SRR29728235	33x	113	99	355098	5094174	51.85	100007
SRR29728232	Bulgaria	2019	Human	Urine	PRJNA1132711	SAMN42353860	SRR29728232	50x	103	91	324888	5425299	51.89	138626
SRR29728230	Bulgaria	2020	Human	Urine	PRJNA1132711	SAMN42353862	SRR29728230	67x	91	85	324888	5263953	51.85	138628
SRR29728231	Bulgaria	2020	Human	Urine	PRJNA1132711	SAMN42353861	SRR29728231	37x	567	468	106676	5486677	51.82	20003
SRR17084764	United States	2021	Human	Urinary catheter	PRJNA288601	SAMN23521405	SRR17084764	104x	35	31	1700660	5127347	51.72	443447
SRR18769245	United States	2016	Human	Faeces	PRJNA827103	SAMN27568068	SRR18769245	30x	144	129	484400	5297317	51.68	121210
SRR18769296	United States	2015	Human	Faeces	PRJNA827103	SAMN27568065	SRR18769296	28x	158	143	468488	5293969	51.68	90240
SRR17302482	United Kingdom	2016	Human	-	PRJNA788733	SAMN24018860	SRR17302482	74x	114	77	870551	5277515	51.51	230599
SRR17304014	United Kingdom	2014	Human	-	PRJNA788733	SAMN24021167	SRR17304014	50x	82	68	386514	5126516	51.56	198897
SRR9647769	United States	2018	Human	Wound	PRJNA475751	SAMN12220302	SRR9647769	75x	73	61	821198	5184180	51.94	235102
SRR9647621	United States	2018	Human	Wound	PRJNA475751	SAMN12220309	SRR9647621	71x	81	71	511915	5190735	51.94	184958
SRR9647768	United States	2018	Human	Wound	PRJNA475751	SAMN12220301	SRR9647768	59x	101	86	357561	5186094	51.94	131625
SRR29751328	United States	2015	Human	Urine	PRJNA1133668	SAMN40477312	SRR29751328	48x	100	93	487688	5587956	51.64	193087
SRR26887564	Canada	2015	Human	-	PRJNA532924	SAMN38329784	SRR26887564	95x	55	52	391027	4973679	51.76	246666
SRR12072393	Canada	2017	Environment	Hospital drain	PRJNA640134	SAMN15315339	SRR12072393	114x	80	71	507213	5483251	51.64	317202
SRR24127531	Canada	2016	Human	Wound	PRJNA855907	SAMN34137745	SRR24127531	86x	80	64	1109891	5552594	51.5	262952
SRR20994885	Canada	2019	Human	-	PRJNA855907	SAMN29503679	SRR20994885	168x	85	75	597615	5404596	51.65	219859
SRR12519150	United States	2020	Human	Wound/abcess	PRJNA288601	SAMN15907113	SRR12519150	83x	77	72	488164	5478548	51.83	250420
SRR18370063	United States	2021	Environment	Wastewater	PRJNA799063	SAMN26796457	SRR18370063	73x	134	115	458839	5635734	51.52	152893
SRR24127294	Canada	2017	Human	Skin/soft tissue	PRJNA855907	SAMN34137715	SRR24127294	65x	95	76	1021932	5543622	51.71	323789
SRR24127475	Canada	2021	Human	Sputum/endotracheal secretions/bronchoalveolar lavage	PRJNA855907	SAMN34137719	SRR24127475	87x	98	80	575591	5536267	51.74	209537
SRR24127305	Canada	2021	Human	Wound	PRJNA855907	SAMN34137714	SRR24127305	128x	112	90	561488	5572305	51.82	209546
SRR24127493	Canada	2021	Human	Urine	PRJNA855907	SAMN34137713	SRR24127493	140x	95	82	526705	5538420	51.78	202912
SRR5412131	Spain	2012	Human	-	PRJNA335395	SAMN05441416	SRR5412131	50x	60	56	1020738	5279850	51.89	331908
SRR31395962	Fiji	2020	Human	Blood	PRJNA1182024	SAMN44575686	SRR31395962	89x	69	60	426939	5224944	51.95	262816
SRR31396360	Fiji	2020	Human	Blood	PRJNA1182024	SAMN44576314	SRR31396360	88x	70	58	794204	5186197	51.91	210225
SRR8198919	United States	2017	Human	Urine	PRJNA475751	SAMN10435577	SRR8198919	152x	47	39	1021516	4996393	51.94	262835
SRR9647617	United States	2017	Human	Urine	PRJNA475751	SAMN12220313	SRR9647617	80x	45	39	1021676	4917852	51.82	493085

### Sheet: sample02_MGEs_recombination
Regions of recombination or mobile generic elemets where I removed SNPs, relative to sample02
name	type	size (bp)	start	stop	No. of SNPs
ISEc33	Insertion sequence	1153	271534	272686	0
	Recombination	5347	284956	290302	0
	Recombination	9714	627309	637022	1
	Recombination	46	650353	650398	0
	Recombination	42	651498	651539	0
Prophage 1	Prophage	35724	665355	701078	2
	Recombination	3319	890685	894003	0
Prophage 2	Prophage	54881	1204128	1259008	5
	Recombination	12743	1719561	1732303	0
	Recombination	26166	1860059	1886224	361
	Recombination	15150	1897109	1912258	227
Prophage 3	Prophage	35552	2002750	2038301	4
Prophage 4	Prophage	55596	2069962	2125557	9
Prophage 5	Prophage	50052	2148882	2198933	0
	Recombination	40	2263915	2263954	0
	Recombination	24	2281573	2281596	0
Prophage 6	Prophage	40079	2374996	2415074	4
	Recombination	6331	2421172	2427502	1
IS5075	Insertion sequence	1327	2459455	2460781	0
Prophage 7	Prophage	49341	2470096	2519436	0
	Recombination	1065	2672281	2673345	0
Questionable prophage	Prophage	38028	2835698	2873725	0
Incomplete prophage	Prophage	33395	2870896	2904290	10
Prophage 8	Prophage	51854	2969509	3021362	0
	Recombination	49495	2972043	3021537	1
ISEc36	Insertion sequence	1321	3007992	3009312	0
Prophage 9	Prophage	27268	3119294	3146561	3
	Recombination	82813	3123123	3205935	0
Prophage 10	Prophage	40556	3165575	3206130	1
	Recombination	24	3206128	3206151	1
	Recombination	1208	3264531	3265738	0
	Recombination	289	3686549	3686837	0
	Recombination	262	3788231	3788492	0
	Recombination	1468	4047038	4048505	0
	Recombination	130	4070880	4071009	0
	Recombination	83	4094873	4094955	0
	Recombination	19332	4114100	4133431	0
	Recombination	353	4496874	4497226	0
	Recombination	5106	4509954	4515059	0
	Recombination	1389	4537215	4538603	0
Prophage 11	Prophage	54069	4781614	4835682	9
	Recombination	42212	4793595	4835806	0
	Recombination	174	4943059	4943232	4
Prophage 12	Prophage	45336	4998577	5043912	6
	Recombination	63	5110671	5110733	3
	Recombination	3006	5185211	5188216	0

### Sheet: ST91 pairwise SNP distances
snp-dists 0.6.3	SRR12352169	SRR26183252	SRR32466521	ERR4920633	ERR13461414	ERR2238016	SRR9647622	SRR11949167	sample04_polished_chromosome	drain_C_polished_chromosome	sample07_polished_chromosome	REF	sample09_polished_chromosome	sample10_polished_chromosome	SRR15695768	SRR17302436	CP151202	SRR29728235	SRR29728232	SRR29728230	SRR29728231	SRR17084764	SRR18769245	SRR18769296	SRR17302482	SRR17304014	SRR9647769	SRR9647621	SRR9647768	SRR29751328	SRR26887564	SRR12072393	SRR24127531	SRR20994885	SRR12519150	SRR18370063	SRR24127294	SRR24127475	SRR24127305	SRR24127493	SRR5412131	SRR31395962	SRR31396360	SRR8198919
SRR12352169
SRR26183252	193
SRR32466521	195	114
ERR4920633	230	201	203
ERR13461414	264	235	237	242
ERR2238016	268	239	241	246	52
SRR9647622	227	198	200	221	255	259
SRR11949167	239	210	212	231	264	268	224
sample04_polished_chromosome	211	182	184	203	237	241	196	176
drain_C_polished_chromosome	211	182	184	203	237	241	196	176	2
sample07_polished_chromosome	212	183	185	204	238	242	197	177	3	1
REF	213	184	186	205	239	243	198	178	4	4	5
sample09_polished_chromosome	214	185	187	206	240	244	199	179	5	5	6	1
sample10_polished_chromosome	214	185	187	206	240	244	199	179	5	5	6	1	0
SRR15695768	225	196	198	217	249	253	210	190	160	160	161	162	163	163
SRR17302436	219	190	192	211	245	249	204	184	154	154	155	156	157	157	166
CP151202	247	218	220	239	273	277	232	212	182	182	183	184	185	185	194	120
SRR29728235	200	171	173	192	226	230	185	165	135	135	136	137	138	138	147	73	89
SRR29728232	221	192	194	213	247	251	206	186	156	156	157	158	159	159	168	94	110	27
SRR29728230	226	197	199	218	252	256	211	191	161	161	162	163	164	164	173	99	115	32	13
SRR29728231	225	196	198	217	251	255	210	190	160	160	161	162	163	163	172	98	114	31	12	5
SRR17084764	187	156	160	181	215	217	172	154	124	124	125	126	127	127	138	132	160	113	134	139	138
SRR18769245	182	151	155	176	210	214	167	149	119	119	120	121	122	122	133	126	155	108	129	134	133	41
SRR18769296	184	153	157	178	212	216	169	151	121	121	122	123	124	124	135	128	157	110	131	136	135	43	2
SRR17302482	218	187	191	210	244	248	203	183	153	153	154	155	156	156	167	161	189	142	163	168	167	77	72	74
SRR17304014	216	185	189	208	242	246	201	181	151	151	152	153	154	154	165	159	187	140	161	166	165	75	70	72	2
SRR9647769	188	157	161	180	214	218	173	153	123	123	124	125	126	126	137	131	159	112	133	138	137	47	42	44	68	66
SRR9647621	188	157	161	180	214	218	173	153	123	123	124	125	126	126	137	131	159	112	133	138	137	47	42	44	68	66	3
SRR9647768	188	157	161	180	214	218	173	153	123	123	124	125	126	126	137	131	159	112	133	138	137	47	42	44	68	66	3	0
SRR29751328	220	191	193	212	246	250	205	185	155	155	156	157	158	158	169	163	191	144	165	170	169	105	100	102	134	132	104	104	104
SRR26887564	366	337	339	358	392	396	351	331	301	301	302	303	304	304	315	307	337	290	311	316	315	251	246	248	280	278	250	250	250	218
SRR12072393	239	210	212	231	265	269	224	204	174	174	175	176	177	177	188	182	210	163	184	189	188	124	119	121	153	151	123	123	123	91	159
SRR24127531	238	209	211	230	264	268	223	203	173	173	174	175	176	176	187	181	209	162	183	188	187	123	118	120	152	150	122	122	122	90	158	11
SRR20994885	219	190	192	211	245	249	204	184	154	154	155	156	157	157	168	162	190	143	164	169	168	104	99	101	133	131	103	103	103	71	205	78	77
SRR12519150	211	182	184	203	237	241	196	176	146	146	147	148	149	149	160	154	182	135	156	161	160	96	91	93	125	123	95	95	95	63	197	70	69	42
SRR18370063	219	190	192	211	245	249	203	184	154	154	155	156	157	157	168	162	190	143	164	169	168	104	99	101	133	131	103	103	103	71	205	78	77	50	34
SRR24127294	189	160	162	181	215	219	174	154	124	124	125	126	127	127	138	132	160	113	134	139	138	74	69	71	103	101	73	73	73	103	249	122	121	102	94	102
SRR24127475	191	162	164	183	217	221	176	156	126	126	127	128	129	129	140	134	162	115	136	141	140	76	71	73	105	103	75	75	75	105	251	124	123	104	96	104	12
SRR24127305	198	169	171	190	224	228	183	163	133	133	134	135	136	136	147	140	169	122	143	148	147	83	78	80	112	110	82	82	82	112	258	131	130	111	103	111	25	27
SRR24127493	196	167	169	188	222	226	181	161	131	131	132	133	134	134	145	139	167	120	141	146	145	81	76	78	110	108	80	80	80	110	256	129	128	109	101	109	23	25	30
SRR5412131	201	172	174	195	229	233	186	168	138	138	139	140	141	141	152	146	174	127	148	153	152	86	81	83	117	115	87	87	87	117	263	136	135	116	108	116	60	62	69	67
SRR31395962	200	171	173	194	228	232	185	167	137	137	138	139	140	140	151	145	173	126	147	152	151	85	80	82	116	114	86	86	86	116	262	135	134	115	107	115	59	61	68	66	61
SRR31396360	198	169	171	192	226	230	183	165	135	135	136	137	138	138	149	143	171	124	145	150	149	83	78	80	114	112	84	84	84	114	260	133	132	113	105	113	57	59	66	64	59	10
SRR8198919	185	156	158	179	213	217	170	152	122	122	123	124	125	125	136	130	158	111	132	137	136	70	65	67	101	99	71	71	71	101	247	120	119	100	92	100	44	46	53	51	46	45	43
SRR9647617	186	157	159	180	214	218	171	153	123	123	124	125	126	126	137	131	159	112	133	138	137	71	66	68	102	100	72	72	72	102	248	121	120	101	93	101	45	47	54	52	47	46	44	1
